# Autophagy degrades immunogenic endogenous retroelements induced by 5-azacytidine in acute myeloid leukemia

**DOI:** 10.1101/2022.12.02.518683

**Authors:** Nandita Noronha, Chantal Durette, Bianca E Silva, Justine Courtois, Juliette Humeau, Allan Sauvat, Marie-Pierre Hardy, Krystel Vincent, Jean-Philippe Laverdure, Joël Lanoix, Frédéric Baron, Pierre Thibault, Claude Perreault, Gregory Ehx

## Abstract

The hypomethylating agent 5-azacytidine (AZA) is the first-line therapy for acute myeloid leukemia (AML) patients unfit for intensive chemotherapy. Evidence suggests that the anti-tumor effect of AZA results partly from T-cell cytotoxic responses against MHC-I-associated peptides (MAPs) whose expression is induced by hypomethylation. Through a proteogenomic approach, we analyzed the impact of AZA on the transcriptome and MAP repertoire of four AML cell lines and validated salient findings in the transcriptome of 437 primary AML samples. We demonstrate that AZA caused pleiotropic changes in AML cells via perturbation of transcription, translation, and protein degradation. Overall, 1,364 MAPs were upregulated in AZA-treated cells, including several cancer-testis antigens. Increased MAP abundance was due to the upregulation of corresponding transcripts in a minority of cases and post-translational events in most cases. Furthermore, AZA-induced hypomethylation increased the abundance of numerous transcripts, of which 38% were endogenous retroelements (EREs). Upregulated ERE transcripts triggered innate immune responses but were degraded by autophagy and not processed into MAPs. Autophagy resulted from the formation of protein aggregates caused by AZA-dependent inhibition of DNMT2, a tRNA-methyl transferase enzyme. We found that autophagy inhibition had a synergistic effect with AZA on AML cell proliferation and survival, increased ERE levels and triggered pro-inflammatory responses. Finally, autophagy gene signatures were associated with a lower abundance of CD8^+^ T-cell markers in AML patients expressing high levels of EREs. Altogether, this work demonstrates that the impact of AZA is regulated at several levels and suggests that inhibiting autophagy could improve the immune recognition of AML blasts in patients.
