## Supplementary material for "Autophagy degrades immunogenic endogenous retroelements induced by 5-azacytidine in acute myeloid leukemia": Table S4

### Sheet: Sheet1
Supplementary table4. Correlation analysis of number of DOIs generated for each protein with the frequency of each amino acid residue in the considered protein
	up		down
AA	r	p	r	p
asp	0,13	****	0,02	NS
gly	0,08	****	-0,03	NS
tyr	0,06	***	0,01	NS
glu	0,05	**	0	NS
asn	0,04	*	0,09	***
met	0,03	*	0,05	**
lys	0,02	NS	-0,05	*
phe	0,02	NS	0,04	*
ala	0,01	NS	-0,03	NS
arg	0	NS	-0,02	NS
val	0	NS	0	NS
gln	0	NS	0,04	NS
ser	-0,02	NS	-0,04	NS
iso	-0,04	*	0,04	NS
cys	-0,06	***	-0,01	NS
leu	-0,06	***	-0,02	NS
his	-0,07	****	0,09	***
pro	-0,07	****	-0,03	NS
trp	-0,07	****	0	NS
thr	-0,09	****	0,06	**
